# *De novo* distillation of thermodynamic affinity from deep learning regulatory sequence models of *in vivo* protein-DNA binding

**DOI:** 10.1101/2023.05.11.540401

**Authors:** Amr M. Alexandari, Connor A. Horton, Avanti Shrikumar, Nilay Shah, Eileen Li, Melanie Weilert, Miles A. Pufall, Julia Zeitlinger, Polly M. Fordyce, Anshul Kundaje

**Affiliations:** Department of Computer Science, Stanford University, Stanford, CA 94305; Department of Genetics, Stanford University, Stanford, CA 94305; Department of Earth System Science, Stanford University, Stanford, CA 94305; Stowers Institute for Medical Research, Kansas City, MO, USA; Department of Biochemistry, Carver College of Medicine, University of Iowa, Iowa City, Iowa 52242, USA; The University of Kansas Medical Center, Kansas City, KS, USA; Department of Bioengineering, Stanford University, Stanford, CA 94305; ChEM-H Institute, Stanford University, Stanford, CA 94305; Chan Zuckerberg Biohub, San Francisco, CA 94110

**Keywords:** Transcription factors, high-throughput binding assays, deep learning, protein-DNA binding, gene regulation, binding affinity

## Abstract

Transcription factors (TF) are proteins that bind DNA in a sequence-specific manner to regulate gene transcription. Despite their unique intrinsic sequence preferences, *in vivo* genomic occupancy profiles of TFs differ across cellular contexts. Hence, deciphering the sequence determinants of TF binding, both intrinsic and context-specific, is essential to understand gene regulation and the impact of regulatory, non-coding genetic variation. Biophysical models trained on *in vitro* TF binding assays can estimate intrinsic affinity landscapes and predict occupancy based on TF concentration and affinity. However, these models cannot adequately explain context-specific, *in vivo* binding profiles. Conversely, deep learning models, trained on *in vivo* TF binding assays, effectively predict and explain genomic occupancy profiles as a function of complex regulatory sequence syntax, albeit without a clear biophysical interpretation. To reconcile these complementary models of *in vitro* and *in vivo* TF binding, we developed Affinity Distillation (AD), a method that extracts thermodynamic affinities *de-novo* from deep learning models of TF chromatin immunoprecipitation (ChIP) experiments by marginalizing away the influence of genomic sequence context. Applied to neural networks modeling diverse classes of yeast and mammalian TFs, AD predicts energetic impacts of sequence variation within and surrounding motifs on TF binding as measured by diverse *in vitro* assays with superior dynamic range and accuracy compared to motif-based methods. Furthermore, AD can accurately discern affinities of TF paralogs. Our results highlight thermodynamic affinity as a key determinant of *in vivo* binding, suggest that deep learning models of *in vivo* binding implicitly learn high-resolution affinity landscapes, and show that these affinities can be successfully distilled using AD. This new biophysical interpretation of deep learning models enables high-throughput *in silico* experiments to explore the influence of sequence context and variation on both intrinsic affinity and *in vivo* occupancy.
