## Supplementary material for "*De novo* distillation of thermodynamic affinity from deep learning regulatory sequence models of *in vivo* protein-DNA binding": Model performance supplementary table

	fold 1 test	fold 1 train	fold 2 test	fold 2 train	fold 3 test	fold 3 train	fold 4 test	fold 4 train	fold 5 test	fold 5 train	test average	training average
Pho4 PBexo	0.877	0.904	0.836	0.915	0.844	0.906	0.883	0.91	0.841	0.854	0.8562	0.8978
Cbf1 Pbexo	0.756	0.801	0.76	0.851	0.741	0.871	0.737	0.873	0.749	0.815	0.7486	0.8422
Pho4 nexus	0.628	0.719	0.57	0.661	0.564	0.606	0.607	0.662	0.571	0.739	0.588	0.6774
Cbf1 nexus	0.38	0.325	0.347	0.282	0.291	0.359	0.723	0.734	0.421	0.299	0.4324	0.3998
GR 2hrs	0.544	0.547	0.584	0.63	0.549	0.532	0.491	0.533	0.639	0.623	0.5614	0.573
Max Hela	0.703	0.716	0.717	0.725	0.673	0.69	0.699	0.717	0.703	0.725	0.699	0.7146
Myc Hela	0.76	0.771	0.756	0.755	0.732	0.759	0.746	0.76	0.726	0.75	0.744	0.759
Myc K562	0.713	0.695	0.701	0.72	0.689	0.704	0.768	0.732	0.69	0.715	0.7122	0.7132
GABPA HepG	0.786	0.827	0.658	0.674	0.705	0.687	0.746	0.838	0.647	0.68	0.7084	0.7412
GABPA Liver	0.81	0.808	0.814	0.825	0.762	0.776	0.793	0.799	0.769	0.8	0.7896	0.8016
E2F1 MCF	0.62	0.658	0.645	0.652	0.643	0.631	0.715	0.653	0.59	0.624	0.6426	0.6436
